# Using somatic data to aid germline clinical variant interpretation in developmental disorders

**DOI:** 10.64898/2026.06.17.732808

**Authors:** Katrina A Andrews, Matthew DC Neville, Iñigo Martincorena, Raheleh Rahbari, Helen Firth, Sarah Lindsay, Marc Tischkowitz, Matthew E Hurles

**Affiliations:** Wellcome Sanger Institute, Hinxton, Cambridge, CB10 1SA, UK; Department of Genomic Medicine, University of Cambridge, Cambridge Biomedical Campus, Cambridge, CB2 0QQ, UK

## Abstract

Accurate interpretation of rare germline variants remains a major challenge in developmental disorders (DD). Somatic mutation data represent a largely untapped source of evidence for germline variant classification. Identical or nearby mutations that drive positive selection when present in somatic tissues can cause developmental disorders when present in the germline. We integrated somatic mutation data from the Catalogue Of Somatic Mutations In Cancer (COSMIC), and healthy tissues (sperm and buccal epithelium) with germline variant datasets from ClinVar and large studies of de novo mutations in DD patients. Across 970 dominant DD genes, 195 have evidence of somatic selection, with a majority demonstrating concordant mechanisms between germline and somatic contexts. We benchmark the ability of somatic data to discriminate pathogenic from benign germline missense variation across dominant DD genes, identifying 145 genes in which somatic data are informative. The strongest utility is in altered-function genes where germline and somatic mechanisms are concordant, for example the RASopathy genes. In these genes, codon-level aggregation of somatic missense counts yields predictive performance comparable to computational predictors or MAVE assays (AUC-ROC 0.895 for somatic data, versus 0.893 for REVEL). Combining somatic features with computational scores improves discrimination further. Using likelihood ratios, we map COSMIC missense codon count thresholds onto American College of Medical Genetics and Genomics/Association for Molecular Pathology (ACMG/AMP)-style evidence strengths, showing that somatic data can reach strong levels of evidence in germline variant interpretation in DD and enable reclassification of variants of uncertain significance. Together, these results establish somatic mutation data as a scalable and clinically actionable evidence source for germline variant interpretation in select DD genes.

**Graphical abstract:** (Generated using FigureLabs)
