## Supplemental Table 3 for "Using somatic data to aid germline clinical variant interpretation in developmental disorders"

### Sheet: Supplementary_Table3_MAVE_somat
Gene	pubmed_id	MAVE_design	Source	include	exclusion_reason	Notes
FGFR1, FGFR2, FGFR3	41361008	lentivirus expression library and positive selection screen	MAVE-db	FALSE	partial coverage (tyrosine kinase domain only)
PTPN11	40595497	lipid phosphatase activity assay in a humanised yeast model	MAVE-db	TRUE
DDX3X	38057330	saturation genome editing in HAP1 cells with cell lethality output	Edison scientific literature review; MAVE-db	TRUE
PTEN	29706350	lipid phosphatase activity assay in a humanised yeast model	Edison scientific literature review; MAVE-db	TRUE
PTEN	29785012	variant abundance by massively parallel sequencing (VAMP-seq)	Edison scientific literature review; MAVE-db	TRUE
BAP1	38969833	saturation genome editing in HAP1 cells with cell lethality output	Edison scientific literature review; MAVE-db	FALSE	Most BAP1 (likely) pathogenic variants in ClinVar are for the hereditary cancer predisposition syndrome rather than for DD, and not all have a MAVE score in this publication. This results in too few (<10) DD variants with MAVE scores for benchmarking. In addition, this SGE-depletion assay is unlikely to reflect the gain of function mechanism of BAP1 in DD
HRAS	28686159	bacterial two-hybrid system: the Ras-GTP:Raf-RBD interaction to the production of an antibiotic resistance factor	Edison scientific literature review	TRUE		Regulated RAS condition chosen to benchmark as it provides a WT-like baseline where gain-of-function variants show increased fitness relative to neutral variants; not show in results in paper as too overlapping with the next study
HRAS	35272765	Mammalian Ba/F3 selection assay: Ras variant libraries are expressed in IL-3–dependent cells, and gain-of-function mutations are identified by their ability to drive cytokine-independent proliferation.	Edison scientific literature review	TRUE		Ba/F3 IL-3 withdrawal condition chosen as it directly selects for activating Ras variants
KRAS	-	Gain-of-function screen in HA1E kidney epithelial cells using survival in ultra-low attachment culture, and a loss-of-function/second-site suppressor screen in KRAS^G12D HCC827 lung adenocarcinoma cells	Edison scientific literature review	FALSE	unpublished	doi: 10.1101/2024.10.22.618529
KRAS	38109937	Deep mutational scanning of >26,000 KRAS variants using yeast-based protein-fragment complementation assays (bindingPCA and abundancePCA) across six interaction partners, combined with double-mutant epistasis to infer thermodynamic free energy changes for folding and binding at scale.	MAVE-db	FALSE	assays are mismatched to the pathogenic mechanism of germline KRAS disease. E.g. the G12D has a MAVE score of ~0.01 in the RAF1-RBD binding binding dataset	RAF1-RBD binding assay chosen as the best proxy for gain of function (many assays available)
UBR5	37468638	Mega-scale experimental analysis of protein folding stability in biology and design	MAVE-db	FALSE	no coverage of any DD pathogenic variants
BRAF	24112705	BRAF resistance to vemurafenib	MAVE-db	FALSE	Phenotype assayed is unlikely to be relevant for germline variant interpretation in DD for gain of function varinats
MAPK1	27760319	selective enrichment or drug resistance in a background where ERK is already activated	MAVE-db	FALSE	The assay was run in A375 cells carrying BRAF V600E, which constitutively hyperactivates ERK. The MAPK1 germline pathogenic variants are mild gain-of-function mutations causing Noonan syndrome — they are unlikely to show strong selective enrichment or drug resistance in a background where ERK is already maximally activated. The assay was designed to identify cancer driver variants of ERK2, not to…
CTCF	-	SGE with lethality readout in HAP1 cells	MAVE-db	FALSE	unpublished	https://www.mavedb.org/score-sets/urn:mavedb:00001262-a-1
SPOP	-	Selection of loss-of-function SPOP via yeast survival assay	MAVE-db	FALSE	unpublished; poor coverage of DD variants	https://www.mavedb.org/score-sets/urn:mavedb:00001258-a-1
PTEN	-	Variant in situ sequencing (VIS-seq), a pooled, image-based method that measures variant effects on molecular and cellular phenotypes	MAVE-db	FALSE	unpublished; low coverage of DD variants
LMNA	-	Variant in situ sequencing (VIS-seq), a pooled, image-based method that measures variant effects on molecular and cellular phenotypes	MAVE-db	FALSE	unpublished; ClinVar variants have mixed phenotyes so not suitable for benchmarking performance in DD
TSC2	-	Prime editing of various VUS into HAP1 cells with lethality readout	MAVE-db	FALSE	unpublished; limited coverage of my DD and benign variants	https://www.mavedb.org/score-sets/urn:mavedb:00001201-a-1; https://www.biorxiv.org/content/10.1101/2024.06.07.597916v1
