## Supplemental Table 4 for "Using somatic data to aid germline clinical variant interpretation in developmental disorders"

gene_group	data_name	cep	AUC_full	AUC_full_lower	AUC_full_upper	AUC_cep_only	AUC_cep_lower	AUC_cep_upper	AUC_diff	AUC_diff_lower	AUC_diff_upper	delong_p_value
altfunc	clinvar_count_weighted	REVEL	0.954	0.949	0.96	0.904	0.896	0.912	0.051	0.045	0.056	3.0199999999999997e-65
altfunc	clinvar_count_weighted	AlphaMissense	0.956	0.95	0.961	0.906	0.898	0.914	0.05	0.043	0.056	1.57e-49
altfunc	clinvar_count_weighted	ESM1b	0.945	0.939	0.951	0.875	0.867	0.884	0.07	0.063	0.077	3.1799999999999997e-86
altfunc_minus_RAS	clinvar_count_weighted	REVEL	0.924	0.914	0.935	0.864	0.851	0.876	0.061	0.051	0.07	6.19e-37
altfunc_minus_RAS	clinvar_count_weighted	AlphaMissense	0.924	0.915	0.933	0.873	0.862	0.885	0.051	0.042	0.06	3.98e-29
altfunc_minus_RAS	clinvar_count_weighted	ESM1b	0.914	0.903	0.924	0.821	0.806	0.835	0.093	0.08	0.106	7.899999999999999e-45
lof	clinvar_count_weighted	REVEL	0.928	0.92	0.935	0.915	0.907	0.923	0.013	0.01	0.016	5.63e-15
lof	clinvar_count_weighted	AlphaMissense	0.932	0.925	0.939	0.93	0.923	0.937	0.002	-0.002	0.005	0.315
lof	clinvar_count_weighted	ESM1b	0.924	0.916	0.931	0.904	0.896	0.912	0.019	0.016	0.023	4.01e-27
other	clinvar_count_weighted	REVEL	0.94	0.933	0.947	0.933	0.925	0.941	0.007	0.003	0.01	1.41e-4
other	clinvar_count_weighted	AlphaMissense	0.886	0.878	0.895	0.888	0.879	0.897	-0.001	-0.005	0.002	0.423
other	clinvar_count_weighted	ESM1b	0.9	0.892	0.909	0.882	0.872	0.891	0.019	0.014	0.023	7.47e-15
RASopathy	clinvar_count_weighted	REVEL	0.967	0.96	0.974	0.916	0.903	0.929	0.051	0.04	0.062	3.46e-20
RASopathy	clinvar_count_weighted	AlphaMissense	0.966	0.959	0.973	0.933	0.922	0.944	0.033	0.024	0.042	1.48e-12
RASopathy	clinvar_count_weighted	ESM1b	0.944	0.935	0.954	0.814	0.795	0.833	0.13	0.113	0.147	1.01e-48
all	clinvar_count_weighted	REVEL	0.921	0.919	0.923	0.915	0.913	0.916	0.006	0.006	0.007	4.949999999999999e-142
all	clinvar_count_weighted	AlphaMissense	0.867	0.865	0.869	0.862	0.86	0.864	0.005	0.004	0.006	1.78e-35
all	clinvar_count_weighted	ESM1b	0.851	0.849	0.854	0.838	0.836	0.84	0.013	0.013	0.014	2.3499999999999984e-236
altfunc	clinvar_unique	REVEL	0.907	0.891	0.923	0.87	0.853	0.888	0.036	0.027	0.045	2.69e-14
altfunc	clinvar_unique	AlphaMissense	0.923	0.909	0.937	0.906	0.891	0.921	0.016	0.008	0.025	1.39e-4
altfunc	clinvar_unique	ESM1b	0.907	0.891	0.922	0.867	0.85	0.884	0.04	0.029	0.051	2.8e-13
altfunc_minus_RAS	clinvar_unique	REVEL	0.885	0.865	0.906	0.855	0.833	0.878	0.03	0.016	0.044	1.87e-5
altfunc_minus_RAS	clinvar_unique	AlphaMissense	0.902	0.885	0.919	0.889	0.87	0.908	0.013	0.001	0.025	0.029
altfunc_minus_RAS	clinvar_unique	ESM1b	0.877	0.856	0.898	0.833	0.808	0.859	0.044	0.024	0.063	9.01e-6
lof	clinvar_unique	REVEL	0.902	0.89	0.915	0.895	0.882	0.907	0.008	0.004	0.012	1.72e-4
lof	clinvar_unique	AlphaMissense	0.923	0.912	0.933	0.929	0.919	0.94	-0.007	-0.011	-0.003	1.34e-4
lof	clinvar_unique	ESM1b	0.906	0.894	0.919	0.897	0.885	0.91	0.009	0.006	0.013	4.72e-7
other	clinvar_unique	REVEL	0.933	0.923	0.942	0.931	0.921	0.941	0.002	-0.001	0.005	0.206
other	clinvar_unique	AlphaMissense	0.902	0.892	0.912	0.906	0.896	0.917	-0.005	-0.007	-0.002	0.00205
other	clinvar_unique	ESM1b	0.903	0.891	0.914	0.898	0.886	0.91	0.004	0.001	0.007	0.00518
RASopathy	clinvar_unique	REVEL	0.946	0.93	0.962	0.908	0.889	0.928	0.038	0.023	0.052	3.03e-7
RASopathy	clinvar_unique	AlphaMissense	0.949	0.934	0.964	0.925	0.907	0.942	0.024	0.011	0.038	3.78e-4
RASopathy	clinvar_unique	ESM1b	0.924	0.902	0.946	0.825	0.796	0.855	0.099	0.071	0.127	4.59e-12
all	clinvar_unique	REVEL	0.91	0.907	0.912	0.908	0.905	0.91	0.002	0.001	0.002	1.18e-14
all	clinvar_unique	AlphaMissense	0.878	0.875	0.881	0.881	0.878	0.884	-0.003	-0.004	-0.002	1.3e-15
all	clinvar_unique	ESM1b	0.853	0.849	0.857	0.85	0.846	0.853	0.003	0.002	0.004	1.2199999999999999e-23
altfunc	DNM_count_weighted	REVEL	0.777	0.722	0.832	0.742	0.691	0.794	0.035	0.008	0.061	0.0104
altfunc	DNM_count_weighted	AlphaMissense	0.817	0.768	0.866	0.807	0.758	0.856	0.01	-0.012	0.031	0.384
altfunc	DNM_count_weighted	ESM1b	0.799	0.747	0.85	0.768	0.719	0.817	0.03	0.002	0.059	0.0352
altfunc_minus_RAS	DNM_count_weighted	REVEL	0.78	0.721	0.84	0.713	0.649	0.777	0.067	0.018	0.116	0.00704
altfunc_minus_RAS	DNM_count_weighted	AlphaMissense	0.837	0.788	0.885	0.801	0.743	0.859	0.036	-0	0.072	0.0517
altfunc_minus_RAS	DNM_count_weighted	ESM1b	0.789	0.729	0.849	0.72	0.65	0.79	0.069	0.02	0.117	0.00546
lof	DNM_count_weighted	REVEL	0.829	0.797	0.86	0.808	0.776	0.84	0.021	0.01	0.032	3.11e-4
lof	DNM_count_weighted	AlphaMissense	0.842	0.808	0.876	0.842	0.807	0.876	0.001	-0.009	0.01	0.896
lof	DNM_count_weighted	ESM1b	0.823	0.789	0.858	0.808	0.772	0.844	0.015	0.006	0.025	0.00196
other	DNM_count_weighted	REVEL	0.78	0.737	0.823	0.773	0.731	0.815	0.007	-0.016	0.029	0.563
other	DNM_count_weighted	AlphaMissense	0.851	0.817	0.885	0.854	0.818	0.89	-0.003	-0.017	0.01	0.635
other	DNM_count_weighted	ESM1b	0.811	0.771	0.85	0.804	0.765	0.843	0.007	-0.007	0.021	0.325
RASopathy	DNM_count_weighted	REVEL	0.939	0.906	0.972	0.885	0.847	0.924	0.054	0.025	0.083	2.7e-4
RASopathy	DNM_count_weighted	AlphaMissense	0.941	0.9	0.982	0.915	0.877	0.952	0.026	0.003	0.05	0.0291
RASopathy	DNM_count_weighted	ESM1b	0.927	0.885	0.968	0.792	0.741	0.844	0.134	0.087	0.182	3.61e-8
all	DNM_count_weighted	REVEL	0.725	0.714	0.736	0.711	0.7	0.722	0.014	0.01	0.018	6.71e-11
all	DNM_count_weighted	AlphaMissense	0.751	0.74	0.762	0.746	0.735	0.758	0.005	0	0.009	0.0377
all	DNM_count_weighted	ESM1b	0.73	0.719	0.741	0.715	0.704	0.726	0.015	0.011	0.019	1.47e-13
altfunc	DNM_unique	REVEL	0.736	0.67	0.802	0.718	0.655	0.78	0.019	-0.011	0.048	0.212
altfunc	DNM_unique	AlphaMissense	0.782	0.723	0.842	0.782	0.722	0.842	0	-0.026	0.027	0.97
altfunc	DNM_unique	ESM1b	0.762	0.7	0.824	0.747	0.687	0.806	0.015	-0.016	0.047	0.344
altfunc_minus_RAS	DNM_unique	REVEL	0.772	0.709	0.835	0.714	0.647	0.781	0.058	0.01	0.105	0.017
altfunc_minus_RAS	DNM_unique	AlphaMissense	0.822	0.769	0.875	0.787	0.724	0.85	0.035	-0.003	0.073	0.0734
altfunc_minus_RAS	DNM_unique	ESM1b	0.776	0.711	0.84	0.71	0.636	0.785	0.065	0.013	0.117	0.0142
lof	DNM_unique	REVEL	0.817	0.783	0.85	0.798	0.763	0.832	0.019	0.008	0.03	4.92e-4
lof	DNM_unique	AlphaMissense	0.833	0.796	0.869	0.831	0.794	0.868	0.002	-0.008	0.012	0.738
lof	DNM_unique	ESM1b	0.812	0.775	0.849	0.797	0.759	0.836	0.015	0.005	0.025	0.00214
other	DNM_unique	REVEL	0.779	0.733	0.826	0.78	0.735	0.825	-0.001	-0.021	0.02	0.96
other	DNM_unique	AlphaMissense	0.842	0.804	0.879	0.845	0.806	0.884	-0.004	-0.018	0.011	0.625
other	DNM_unique	ESM1b	0.806	0.763	0.849	0.801	0.759	0.843	0.006	-0.008	0.019	0.41
RASopathy	DNM_unique	REVEL	0.938	0.889	0.987	0.891	0.843	0.94	0.047	0.012	0.081	0.00787
RASopathy	DNM_unique	AlphaMissense	0.936	0.875	0.997	0.904	0.848	0.96	0.032	-0	0.064	0.0509
RASopathy	DNM_unique	ESM1b	0.928	0.866	0.99	0.801	0.73	0.872	0.127	0.066	0.188	4.53e-5
all	DNM_unique	REVEL	0.708	0.696	0.719	0.696	0.684	0.708	0.012	0.008	0.016	2.75e-8
all	DNM_unique	AlphaMissense	0.733	0.721	0.745	0.728	0.716	0.74	0.005	0	0.01	0.0473
all	DNM_unique	ESM1b	0.713	0.702	0.725	0.701	0.689	0.713	0.013	0.009	0.017	1.31e-9
